# Microbial ecology of sulfur biogeochemical cycling at a mesothermic hot spring atop Northern Himalayas, India

**DOI:** 10.1101/2021.12.02.470874

**Authors:** Shekhar Nagar, Chandni Talwar, Mikael Motelica-Heino, Hans-Hermann Richnow, Mallikarjun Shakarad, Rup Lal, Ram Krishan Negi

**Author notes:** Corresponding Author, Department of Zoology, University of Delhi, Delhi 110007, India.

## Abstract

Graphical Abstract.

Sulfur Related Prokaryotes (SRP) residing in hot spring present good opportunity for exploring the limitless possibilities of integral ecosystem processes. Metagenomic analysis further expand the phylogenetic breadth of these extraordinary sulfur metabolizing microorganisms, as well a their complex metabolic networks and syntrophic interactions in environmental biosystems. Through this study, we explored and expanded the microbial genetic repertoire with focus on sulfur cycling genes through metagenomic analysis of sulfur (S) contaminated hot spring, located at the Northern Himalayas. The analysis revealed rich diversity of microbial consortia with established roles in S cycling such as *Pseudomonas*, *Thioalkalivibrio*, *Desulfovibrio* and *Desulfobulbaceae* (*Proteobacteria*). The major gene families inferred to be abundant across microbial mat, sediment and water were assigned to *Proteobacteria* as reflected from the RPKs (reads per kilobase) categorized into translation and ribosomal structure and biogenesis. Analysis of sequence similarity showed conserved pattern of both *dsrAB* genes (n=178) retrieved from all metagenomes while other sulfur disproportionation proteins were diverged due to different structural and chemical substrates. The diversity of sulfur oxidizing bacteria (SOB) and sulfate reducing bacteria (SRB) with conserved (r)*dsrAB* suggests for it to be an important adaptation for microbial fitness at this site. Here, we confirm that (i) SRBs belongs to *δ-Proteobacteria* occurring independent LGT of *dsr* genes to different and few novel lineages (ii) also, the oxidative and reductive *dsr* evolutionary time scale phylogeny, proved that the earliest (not first) *dsrAB* proteins belong to anaerobic *Thiobacillus* with other (*rdsr*) oxidizers. Further, the structural prediction of unassigned DsrAB proteins confirmed their relatedness with species of *Desulfovibrio* (TM score= 0.86; 0.98; 0.96) and *Archaeoglobus fulgidus* (TM score= 0.97; 0.98). We proposed that the genetic repertoire might provide the basis of studying time scale evolution and horizontal gene transfer of these genes in biogeochemical S cycling and the complementary genes could be implemented in biotechnology and bioremediation applications.
