## Supplementary 4 for "Microbial ecology of sulfur biogeochemical cycling at a mesothermic hot spring atop Northern Himalayas, India"

### Sheet: Percentage reconstruction
Pathway	KgM1	KgM2	KgS1	KgS2	KgW1	KgW2
Biosynthesis of amino acids	81.5315	81.5315	79.7297	79.7297	82.4324	84.2342
Porphyrin and chlorophyll metabolism	89.8551	89.8551	88.4058	88.4058	89.8551	89.8551
Carbon metabolism	71.4859	71.4859	69.4779	69.4779	68.2731	68.6747
Amino sugar and nucleotide sugar metabolism	81.25	81.25	78.125	78.125	81.25	81.25
Fructose and mannose metabolism	86.3636	86.3636	79.5455	79.5455	84.0909	84.0909
Carbon fixation pathways in prokaryotes	81.6667	81.6667	81.6667	81.6667	81.6667	81.6667
Glycine, serine and threonine metabolism	75.641	75.641	75.641	75.641	79.4872	78.2051
Valine, leucine and isoleucine biosynthesis	100	100	86.6667	86.6667	86.6667	93.3333
Methane metabolism	72.381	72.381	20	20	30	30
Pyruvate metabolism	75.6757	75.6757	79.7297	79.7297	81.0811	79.7297
Butanoate metabolism	77.0492	77.0492	78.6885	78.6885	75.4098	72.1311
Pantothenate and CoA biosynthesis	86.2069	86.2069	89.6552	89.6552	72.4138	72.4138
Glycolysis / Gluconeogenesis	73.75	73.75	76.25	76.25	75	76.25
Arginine and proline metabolism	70.4348	70.4348	64.3478	64.3478	68.6957	70.4348
Lipopolysaccharide biosynthesis	94.1176	94.1176	88.2353	88.2353	88.2353	88.2353
Pentose phosphate pathway	74.6032	74.6032	73.0159	73.0159	76.1905	74.6032
Glyoxylate and dicarboxylate metabolism	76.4706	76.4706	88.2353	88.2353	88.2353	88.2353
Alanine, aspartate and glutamate metabolism	74.1935	74.1935	74.1935	74.1935	80.6452	75.8065
Starch and sucrose metabolism	72.3077	72.3077	75.3846	75.3846	81.5385	78.4615
Citrate cycle (TCA cycle)	73.5849	73.5849	79.2453	79.2453	83.0189	81.1321
Propanoate metabolism	72.7273	72.7273	76.3636	76.3636	80	78.1818
Terpenoid backbone biosynthesis	82.6087	82.6087	82.6087	82.6087	82.6087	82.6087
Sulfur metabolism	76.3158	76.3158	84.2105	84.2105	78.9474	81.5789
Histidine metabolism	77.1429	77.1429	74.2857	74.2857	82.8571	80
2-Oxocarboxylic acid metabolism	71.9298	71.9298	66.6667	66.6667	68.4211	68.4211
Ubiquinone and other terpenoid-quinone biosynthesis	75	75	72.5	72.5	82.5	82.5
Biotin metabolism	84.2105	84.2105	84.2105	84.2105	84.2105	84.2105
Streptomycin biosynthesis	91.6667	91.6667	83.3333	83.3333	91.6667	91.6667
Lysine biosynthesis	73.1707	73.1707	35	35	35	35
C5-Branched dibasic acid metabolism	90.9091	90.9091	23	26	39	36
Carbon fixation in photosynthetic organisms	74.2857	74.2857	77.1429	77.1429	80	80
Other glycan degradation	100	100	0	0	0	0
Phenylalanine, tyrosine and tryptophan biosynthesis	68.75	68.75	68.75	68.75	71.875	75
Folate biosynthesis	75.8621	75.8621	75.8621	75.8621	82.7586	82.7586
Thiamine metabolism	78.2609	78.2609	36	30	12	9
Valine, leucine and isoleucine degradation	68.9655	68.9655	77.5862	77.5862	72.4138	74.1379
beta-Alanine metabolism	72.2222	72.2222	77.7778	77.7778	77.7778	75
Nicotinate and nicotinamide metabolism	72.2222	72.2222	72.2222	72.2222	72.2222	72.2222
D-Glutamine and D-glutamate metabolism	100	100	0	0	100	100
Cysteine and methionine metabolism	66.1972	66.1972	70.4225	70.4225	78.8732	78.8732
One carbon pool by folate	75	75	75	75	75	75
Pyrimidine metabolism	62.4161	62.4161	0	0	0	0
Vitamin B6 metabolism	83.3333	83.3333	0	0	0	0
Selenocompound metabolism	80	80	86.6667	86.6667	80	93.3333
Fatty acid metabolism	67.3077	67.3077	73.0769	73.0769	76.9231	73.0769
Fatty acid degradation	0	0	79.4872	79.4872	0	0
Drug metabolism - other enzymes	0	0	85	85	85	85
Nitrotoluene degradation	0	0	100	100	35	35
Glycosaminoglycan degradation	0	0	85.7143	85.7143	40	42
Geraniol degradation	0	0	100	100	28	26
Cyanoamino acid metabolism	0	0	90	90	20	20
Riboflavin metabolism	0	0	77.2727	77.2727	20	20
Lysine degradation	0	0	73.3333	73.3333	0	0
Novobiocin biosynthesis	0	0	50	50	83.3333	83.3333
Fatty acid biosynthesis	0	0	35	35	85.7143	75

### Sheet: Pathways partitioning
	M1-M2	S1-S2	W1-W2
	Pathway	Pathway	Pathway
Common Pathways in all three habitats	2-Oxocarboxylic acid metabolism	2-Oxocarboxylic acid metabolism	2-Oxocarboxylic acid metabolism
	Alanine, aspartate and glutamate metabolism	Alanine, aspartate and glutamate metabolism	Alanine, aspartate and glutamate metabolism
	Amino sugar and nucleotide sugar metabolism	Amino sugar and nucleotide sugar metabolism	Amino sugar and nucleotide sugar metabolism
	Arginine and proline metabolism	Arginine and proline metabolism	Arginine and proline metabolism
	beta-Alanine metabolism	beta-Alanine metabolism	beta-Alanine metabolism
	Biosynthesis of amino acids	Biosynthesis of amino acids	Biosynthesis of amino acids
	Biotin metabolism	Biotin metabolism	Biotin metabolism
	Butanoate metabolism	Butanoate metabolism	Butanoate metabolism
	Carbon fixation in photosynthetic organisms	Carbon fixation in photosynthetic organisms	Carbon fixation in photosynthetic organisms
	Carbon fixation pathways in prokaryotes	Carbon fixation pathways in prokaryotes	Carbon fixation pathways in prokaryotes
	Carbon metabolism	Carbon metabolism	Carbon metabolism
	Citrate cycle (TCA cycle)	Citrate cycle (TCA cycle)	Citrate cycle (TCA cycle)
	Cysteine and methionine metabolism	Cysteine and methionine metabolism	Cysteine and methionine metabolism
	Fatty acid metabolism	Fatty acid metabolism	Fatty acid metabolism
	Folate biosynthesis	Folate biosynthesis	Folate biosynthesis
	Fructose and mannose metabolism	Fructose and mannose metabolism	Fructose and mannose metabolism
	Glycine, serine and threonine metabolism	Glycine, serine and threonine metabolism	Glycine, serine and threonine metabolism
	Glycolysis / Gluconeogenesis	Glycolysis / Gluconeogenesis	Glycolysis / Gluconeogenesis
	Glyoxylate and dicarboxylate metabolism	Glyoxylate and dicarboxylate metabolism	Glyoxylate and dicarboxylate metabolism
	Histidine metabolism	Histidine metabolism	Histidine metabolism
	Lipopolysaccharide biosynthesis	Lipopolysaccharide biosynthesis	Lipopolysaccharide biosynthesis
	Nicotinate and nicotinamide metabolism	Nicotinate and nicotinamide metabolism	Nicotinate and nicotinamide metabolism
	One carbon pool by folate	One carbon pool by folate	One carbon pool by folate
	Pantothenate and CoA biosynthesis	Pantothenate and CoA biosynthesis	Pantothenate and CoA biosynthesis
	Pentose phosphate pathway	Pentose phosphate pathway	Pentose phosphate pathway
	Phenylalanine, tyrosine and tryptophan biosynthesis	Phenylalanine, tyrosine and tryptophan biosynthesis	Phenylalanine, tyrosine and tryptophan biosynthesis
	Porphyrin and chlorophyll metabolism	Porphyrin and chlorophyll metabolism	Porphyrin and chlorophyll metabolism
	Propanoate metabolism	Propanoate metabolism	Propanoate metabolism
	Pyruvate metabolism	Pyruvate metabolism	Pyruvate metabolism
	Selenocompound metabolism	Selenocompound metabolism	Selenocompound metabolism
	Starch and sucrose metabolism	Starch and sucrose metabolism	Starch and sucrose metabolism
	Streptomycin biosynthesis	Streptomycin biosynthesis	Streptomycin biosynthesis
	Sulfur metabolism	Sulfur metabolism	Sulfur metabolism
	Terpenoid backbone biosynthesis	Terpenoid backbone biosynthesis	Terpenoid backbone biosynthesis
	Ubiquinone and other terpenoid-quinone biosynthesis	Ubiquinone and other terpenoid-quinone biosynthesis	Ubiquinone and other terpenoid-quinone biosynthesis
	Valine, leucine and isoleucine biosynthesis	Valine, leucine and isoleucine biosynthesis	Valine, leucine and isoleucine biosynthesis
	Valine, leucine and isoleucine degradation	Valine, leucine and isoleucine degradation	Valine, leucine and isoleucine degradation
Dispensible pathways	D-Glutamine and D-glutamate metabolism	Drug metabolism - other enzymes	Drug metabolism - other enzymes
			D-Glutamine and D-glutamate metabolism
Unique pathways	Methane metabolism	Glycosaminoglycan degradation	Fatty acid biosynthesis
	Lysine biosynthesis	Cyanoamino acid metabolism	Novobiocin biosynthesis
	C5-Branched dibasic acid metabolism	Nitrotoluene degradation
	Other glycan degradation	Riboflavin metabolism
	Thiamine metabolism	Geraniol degradation
	Pyrimidine metabolism	Lysine degradation
	Vitamin B6 metabolism	Fatty acid degradation

### Sheet: TIGRFAM_PFAM
Protein	Identified in SO/SR	Protein classification (Conserved Domain)	Domain Hits
			TIGRfam	Pfam
Sat	SO/SR	sulfate adenylyltransferase	x	PF01747﻿
CysC	SO/SR	transferases	TIGR02034	x
CysNC	SO/SR	transferases	TIGR02034	x
CysN	SO/SR	transferases	TIGR02034	x
CysH	SO/SR	phosphoadenosine 5’-phosphosulfate reductase	TIGR00434	PF01507﻿
AprA	SO/SR	adenylylsulfate reductase-Alpha	TIGR02061	PF00890﻿
AprB	SO/SR	adenylylsulfate reductase-Beta	TIGR02060	PF12139﻿
AsrA	SO/SR	anaerobic sulfite reductase Alpha	TIGR02910	PF00037﻿
AsrB	SO/SR	anaerobic sulfite reductase Beta	TIGR02911	PF10418﻿
AsrC	SO/SR	anaerobic sulfite reductase subunit C	TIGR02912	PF13187﻿
CysJ	SO/SR	sulfite reductase flavoprotein Alpha-component	TIGR01931	PF00667﻿
CysI	SO/SR	sulfite reductase hemoprotein Beta-component	TIGR02041	PF01077﻿
DsrA	SO/SR	dissimilatory sulfite reductase Alpha	TIGR02064	PF03460﻿
DsrB	SO/SR	dissimilatory sulfite reductase Beta	TIGR02066	PF00037﻿
SoxY	SO	sulfur-oxidizing protein Y	TIGR04557	x
SoxZ	SO	sulfur-oxidizing protein Z	TIGR04557	x
SoxA	SO	L-cysteine S-thiosulfotransferase	TIGR04484	x
SoxX	SO	L-cysteine S-thiosulfotransferase	TIGR04485	x
SoxB	SO	S-sulfosulfanyl-L-cysteine sulfohydrolase	TIGR01373	x
SO: Sulfur oxidation; SR: Sulfate reduction; x indicates that no hits passed the cutoffs

### Sheet: Sulfate reduction
Sulfate oxidation and reduction pathway (anaerobic and dissimilatory) genes
Gene name	KgM1	KgM2	KgS1	KgS2	KgW1	KgW2	Total
cysP	10	12	4	1	5	5	37
cysU	18	23	26	26	35	30	158
cysW	20	18	24	29	33	30	154
cysA	26	31	26	24	33	28	168
sat	22	24	68	65	35	40	254			Analysed under SSN
cysC	40	45	72	65	65	61	348
cysNC	20	19	22	20	35	39	155
cysN	9	9	9	6	24	18	75
aprA	8	9	23	26	11	11	88
aprB	6	8	28	33	16	13	104
cysH	33	42	54	53	66	66	314
asrA	6	7	8	4	9	10	44
asrB	4	9	6	5	3	3	30
asrC	3	4	1	1	0	0	9
cysJ	23	26	7	8	25	22	111
cysI	19	21	28	33	45	34	180
dsrA	6	7	26	24	16	16	95
dsrB	7	8	20	17	15	16	83
ATCYSC1	0	0	1	1	1	1	4
mccB	0	0	2	2	1	1	6
soxY	7	6	34	30	35	33	145
soxZ	3	4	17	21	14	12	71
soxA	4	7	16	16	22	21	86
soxX	5	7	15	14	18	17	76
soxB	11	10	34	33	27	30	145
