## Supplementary 6 for "Microbial ecology of sulfur biogeochemical cycling at a mesothermic hot spring atop Northern Himalayas, India"

### Sheet: Sheet1
dN/dS analysis of identified sulfur cycling genes
Habitat	Gene (copies)	dN	dS
MS	aprA	0.4075	1.0843		MS : Microbial mat and Sediment
MS	aprB	0.1825	0.4584		MW: Microbial mat and Water
MS	aprB2	0.0825	2.6604		SW: Sediment and Water
MS	asrA	0	0
MS	cysC	0.2467	0.8835
MS	cysC2	0	0
MS	cysC3	0	0
MS	cysC4	0.2758	1.2757
MS	cysC5	0	0
MS	cysC6	0.0996	2.1684
MS	cysC7	0	0
MS	cysC8	0.139	1.1878
MS	cysC9	0.1624	1.6971
MS	cysC10	0.1464	1.7831
MS	cysH	0	0
MS	cysH2	0	0
MS	cysH3	0	0
MS	cysH4	0	0
MS	cysH5	0.1031	3.438
MS	cysH6	0.1842	1.2708
MS	cysH7	0.0621	2.3513
MS	cysH8	0.2885	1.7693
MS	cysH9	0.1806	2.3424
MS	cysI	0	0
MS	cysI2	0.4648	0.9219
MS	cysI3	0.1063	6.3272
MS	cysJ	0.3749	1.4275
MS	cysJ2	0.3223	1.3851
MS	cysN	0	0
MS	cysN2	0	0
MS	cysNC	0.3421	1.535
MS	cysNC2	0.1028	3.7056
MS	dsrA	0.3955	0.6764
MS	dsrA2	0.2592	1.043
MS	dsrB	0.1407	1.8642
MS	dsrB2	0.2984	0.6033
MS	dsrB3	0	0
MS	sat	0.0967	2.8768
MS	sat2	0.1877	1.7432
MS	sat3	0.2589	0.6635
MS	sat4	0.4231	0.9799
MS	sat5	0.2754	1.7811
MS	sat6	0.2583	1.6615
MW	aprA	0.1061	2.1286
MW	aprB	0	0
MW	aprB2	0	0
MW	asrA	0	0
MW	cysC	0.328	0.7842
MW	cysC2	0	0
MW	cysC3	0	0
MW	cysC4	0.243	1.3497
MW	cysC5	0	0
MW	cysC6	0	0
MW	cysC7	0	0
MW	cysC8	0	0
MW	cysC9	0	0
MW	cysC10	0	0
MW	cysH	0	0
MW	cysH2	0	0
MW	cysH3	0	0
MW	cysH4	0.5069	0.0124
MW	cysH5	0	0
MW	cysH6	0.1842	1.2708
MW	cysH7	0.0621	2.3513
MW	cysH8	0	0
MW	cysH9	0.1439	2.6079
MW	cysI	0	0
MW	cysI2	0.5712	0.7582
MW	cysI3	0.2641	1.6735
MW	cysJ	0.4384	1.2064
MW	cysJ2	0	0
MW	cysN	0	0
MW	cysN2	0	0
MW	cysNC	0.4406	1.3987
MW	cysNC2	0	0
MW	dsrA	0.2603	0.9533
MW	dsrA2	0.2039	1.1538
MW	dsrB	0.1174	1.7752
MW	dsrB2	0.2165	0.7757
MW	dsrB3	0.0644	2.5714
MW	sat	0.0849	1.2267
MW	sat2	0.054	4.4095
MW	sat3	0.2075	0.612
MW	sat4	0.4283	0.942
MW	sat5	0.2659	2.0852
MW	sat6	0.2487	1.5732
SW	aprA	0.257	1.7598
SW	aprB	0.1825	0.4584
SW	aprB2	0	0
SW	asrA	0	0
SW	cysC	0.4306	0.7659
SW	cysC2	0	0
SW	cysC3	0	0
SW	cysC4	0.2741	1.328
SW	cysC5	0.4271	0.9662
SW	cysC6	0.0996	2.1684
SW	cysC7	0.174	1.4202
SW	cysC8	0.139	1.1878
SW	cysC9	0.1586	1.679
SW	cysC10	0.1464	1.7831
SW	cysH	0.4765	0.8718
SW	cysH2	0	0
SW	cysH3	0	0
SW	cysH4	0.5069	0.0124
SW	cysH5	0	0
SW	cysH6	0	0
SW	cysH7	0	0
SW	cysH8	0.2885	1.7693
SW	cysH9	0	0
SW	cysI	0.315	1.5832
SW	cysI2	0.3861	0.7649
SW	cysI3	0	0
SW	cysJ	0.2017	1.0423
SW	cysJ2	0.6883	0.7336
SW	cysN	0.18	2.67
SW	cysN2	0.4152	1.1952
SW	cysNC	0.4185	0.9572
SW	cysNC2	0	0
SW	dsrA	0.3244	0.8918
SW	dsrA2	0.427	0.6422
SW	dsrB	0.6239	0.4935
SW	dsrB2	0.0593	0.86
SW	dsrB3	0	0
SW	sat	0.1851	1.5548
SW	sat2	0	0
SW	sat3	0.2177	0.6475
SW	sat4	0.5434	0.6091
SW	sat5	0.4172	1.2082
SW	sat6	0.4454	0.7975
MS	soxA	0	0
MS	soxA2	0	0
MS	soxB	0.2609	1.3466
MS	soxB2	0	0
MS	soxB3	0	0
MS	soxB4	0	0
MS	soxX	0	0
MS	soxX2	0.1883	0.6109
MS	soxX3	0	0
MS	soxY	0	0
MS	soxY2	0.086	0.1056
MS	soxY3	0	0
MS	soxY4	0.322	0.5297
MS	soxY5	0	0
MS	soxY6	0	0
MS	soxZ	0.373	0.8701
MS	soxZ2	0	0
MW	soxA	0	0
MW	soxA2	0	0
MW	soxB	0.4533	0.9855
MW	soxB2	0	0
MW	soxB3	0	0
MW	soxB4	0	0
MW	soxX	0	0
MW	soxX2	0	0
MW	soxX3	0	0
MW	soxY	0	0
MW	soxY2	0.3759	1.4121
MW	soxY3	0	0.0434
MW	soxY4	0	0
MW	soxY5	0	0
MW	soxY6	0.2432	0.9161
MW	soxZ	0	0
MW	soxZ2	0	0
SW	soxA	0	0
SW	soxA2	0	0
SW	soxB	0.3659	1.368
SW	soxB2	0	0
SW	soxB3	0	0
SW	soxB4	0	0
SW	soxX	0	0
SW	soxX2	0.1883	0.6109
SW	soxX3	0	0
SW	soxY	0	0
SW	soxY2	0.3063	1.6542
SW	soxY3	0	0.0345
SW	soxY4	0.3022	0.5297
SW	soxY5	0	0
SW	soxY6	0.2432	0.9161
SW	soxZ	0.373	0.8701
SW	soxZ2	0	0
